# Systematic transcriptomic analysis and temporal modelling of the senescent human fibroblast

**DOI:** 10.1101/2022.08.16.504144

**Authors:** R-L. Scanlan, L. Pease, H. O’Keefe, A. Martinez-Guimerá, D Shanley, J Wordsworth

## Abstract

Cellular senescence is a diverse phenotype characterised by permanent cell cycle arrest and an inflammatory senescence associated secretory phenotype (SASP). Typically, senescent cells are removed by the immune system. This process becomes dysregulated with age and senescent cells accumulate leading to chronic inflammatory signalling. Identifying senescent cells is challenging due to the heterogeneity of senescence, and senotherapy often requires a combinatorial approach. Here we have taken an integrative approach to investigate senescence development at the transcriptomic and protein level. We systematically collected 119 transcriptomic datasets related to human fibroblasts, forming an online database describing the relevant study variables which users can filter to select variables and genes of interest. Our own analysis of the database identified 28 genes significantly up- or downregulated across four senescence types (DNA-damage induced senescence (DDIS), oncogene-induced senescence (OIS), replicative senescence, and bystander induced senescence); 14 genes consistently downregulated, 10 genes consistently upregulated and 4 genes regulation dependent on senescence type. We also found gene expression patterns of conventional senescence markers were highly specific and reliable for different senescence inducers, cell lines, and timepoints. Conclusions of existing studies based on single datasets were supported such as differences in p53 and inflammatory signals between DDIS and OIS. However, contrary to some early observations, both p16 and p21 mRNA levels appeared to rise quickly, depending on senescence type, and persist for at least 8-11 days. Additionally, little evidence was found to support an initial TGF-β-centric SASP. To support our transcriptomic analysis, we computationally modelled temporal protein changes of core senescence proteins in DDIS and OIS, as well as performed knockdown interventions. We conclude that while universal biomarkers of senescence are difficult to identify, conventional senescence markers follow predictable profiles and construction of a workflow for studying senescence could lead to more reproducible data and understanding of senescence heterogeneity.
