## Supplementary material for "Systematic transcriptomic analysis and temporal modelling of the senescent human fibroblast": Table S2

Module	Protein or Process (GENE)	Code	Literature evidence for cellular protein interactions		Temporal changes of protein/gene in senescence observed in the literature
			Web links to study	Details of studies	Web links to study	Details of temporal changes	Cell type used	Senescence inducing stimulus
Inflammation	NF-KB (p50/p65) (NFKB1/RELA)	=> p65IkBa ; Cell * kp65IkBaF	N/A	N/A	Freund et al, 2011: https://doi.org/10.1038/emboj.2011.69 Hoare et al 2016: https://doi.org/10.1038/ncb3397	Freund et al, 2011: In DDIS, the activity of NF-KB protein binding to DNA begins to rise 24 hours post-senescence induction and continues to rise until the final studied timepoint at day 10. There was increased binding of NF-KB to DNA observed in OIS also (higher than that seen in DDIS) - however, this is at an unknown timepoint post senescence induction. Hoare et al, 2016: In OIS, RelA protein b…	Freund et al, 2011: HCA2 fibroblasts. Hoare et al, 2016: IMR90 fibroblasts.	Freund et al, 2011: DDIS: Ionising radiation (10Gy). OIS: lentivirus expressing oncogenic H-RAS-V12. Hoare et al, 2016: OIS: 4OHT-inducible HRAS-G12V.
		p65IkBa => ; Cell * kp65IkBaD * p65IkBa	N/A	N/A
		p65IkBa => NFkB ; Cell * kp65IkBaA * kp65IkBa * IL1a	Wolf et al, 2001: https://clincancerres.aacrjournals.org/content/7/6/1812.long Laberge et al, 2015: https://doi.org/10.1038/ncb3195 Zhuang et al, 2016: https://doi.org/10.1158/1078-0432.CCR-14-3382	Wolf et al, 2001: After injury, for example, IL-1a can activate NF-KB activity. Laberge et al, 2015: In senescence, reduced IL-1a actvitiy reduced NF-KB transcriptional activity. Thererfore, IL-1a is involved in the activation of NF-KB. Zhuang et al, 2016: Inhibtion of IL-1a signalling (via inhibition of the IL1 receptor) results in decreased NF-KB activation in pancreatic cancer cells.
		NFkB => p65IkBA ; Cell * kNFkBB * NFkB	N/A	N/A
		NFkB => pNFkB ; Cell * kNFkBA * NFkB * pp38	Freund et al, 2011: https://doi.org/10.1038/emboj.2011.69	Freund et al, 2011: This study demonstrated that in OIS and DDIS (in HCA2 fibroblasts and WI-38 fibroblasts), p38 action (they did not test the phosphorylation status of p38, however it was likely phosphorylated as it was activated) can induce SASP factors. They further discovered that these SASP factors were regulated by NF-kB. They therefore concluded that p38 activity increased the transcripti…
		pNFkB => NFkB ; Cell * kpNFkBB * pNFkB	N/A	N/A
	IL-6 (IL6)	=> IL6 ; Cell * kIL6F * pNFkB	Liu et al, 2017: https://doi.org/10.1038/sigtrans.2017.23	Liu et al, 2017: NF-KB is a transcription factor for IL-6.	Kuilman, 2008: https://doi.org/10.1016/j.cell.2008.03.039 Coppe et al, 2008: https://doi.org/10.1371/journal.pbio.0060301 Hernandez-Segura et al, 2017: https://doi.org/10.1016/j.cub.2017.07.033	Kuilman, 2008: In OIS, they found upregulation of the IL-6 cytokine transcript and protein. This was, however, at an undefined timepoint. Coppe et al, 2008: In DDIS, they found that on days 0-4 after ionising radiation there was no increase above baseline of IL-6 protein expression. However at day 7, IL-6 expression began increasing before rapidly increasing at day 10 of analysis post senescence …	Kuilman, 2008: Tig3 human diploid fibroblasts (immortalised cell line). Coppe et al, 2008: WI-38 lung fibroblast. Hernandez-Segura et al, 2017: HCA2 fibroblasts. Human neonatal foreskin epidemral melanocytes and keratinocytes.	Kuilman, 2008: OIS: Retrovirus encoding BRAF(E600). Coppe et al, 2008: DDIS: Ionising radiation (10Gy). Hernandez-Segura et al, 2017: DDIS: Ionising radiation (10Gy).
		IL6 => ; Cell * kIL6D * IL6	N/A	N/A
	IL-1a (IL1A)	=> IL1a ; Cell * kIL1aF * CEBPb	Hoare et al, 2016: https://doi.org/10.1038/ncb3397	Hoare et al, 2016: This study identified C/EBPb binding sites in the IL1A locus. In OIS, they found an increase in C/EBPb binding to IL1A promoter and enhancer regions was increased, suggesting IL1A is a direct target of C/EBPb.	Orjalo et al, 2009: https://doi.org/10.1073/pnas.0905299106 Hoare et al, 2016: https://doi.org/10.1038/ncb3397 Hernandez-Segura et al, 2017: https://doi.org/10.1016/j.cub.2017.07.033	Orjalo et al, 2009: On day 3 of DDIS, IL-1a mRNA levels are the same as control levels. However on day 5 of DDIS, IL-1a mRNA levels are increased. This is followed by a further increased in IL-1a levels on day 7. This is the final timepoint analysed. Hoare et al, 2016: On day 6 after RAS induction, mRNA levels of IL1A are approximately 35 times higher than in the control cells which do not have R…	Orjalo et al, 2009: HCA2 fibroblasts. Hoare et al, 2016: IMR90 fibroblasts. Hernandez-Segura et al, 2017: HCA2 fibroblasts. Human neonatal foreskin epidermal melanocytes and keratinocytes.	Orjalo et al, 2009: DDIS: Bleomycin (50mg/ml) induced. Hoare et al, 2016: OIS: 4OHT-inducible HRAS-G12V. Hernandez-Segura et al, 2017: DDIS: Ionising radiation (10Gy).
		IL1a => ; Cell * kIL1aD * IL1a	N/A	N/A
	C/EBPb (CEBPB)	=> CEBPb ; Cell * NonCompetitiveInhibitionNoSub(VmaxCEBPbF, kCEBPbF, kInCEBPbByNICD, NICD)	Hoare et al, 2016: https://doi.org/10.1038/ncb3397	Hoare et al, 2016: In OIS at day 6 it was shown there was expression of C/EBPb, however when ectopic NICD was introduced, C/EBPb expression was diminished.	Hoare et al, 2016: https://doi.org/10.1038/ncb3397	Hoare et al, 2016: The C/EBPb protein is expressed at day 6 of OIS, but no other timepoints are assessed in this study. This paper demonstrates that there is Notch signalling in early OIS, and also demonstrates that active Notch signalling inhibits C/EBPb - this could suggest that C/EBPb is upregulated towards later senescence and is not highly expressed in early senescence when Notch signalling …	Hoare et al, 2016: IMR90 fibroblasts.	Hoare et al, 2016: OIS: 4OHT-inducible HRAS-G12V.
		CEBPb => ; Cell * kCEBPbD * CEBPb	N/A	N/A
Ras	Ras (NRAS) (HRAS) (KRAS)	=> RAS ; Cell * kRASF	N/A	N/A	Young et al, 2009: https://doi.org/10.1101/gad.519709 Kim et al, 2016: https://doi.org/10.1038/cr.2016.148	Young et al, 2009: In this study, RAS protein levels were studied over an 8 day period following senescence induction via Ras expression (OIS). On day 0 before RAS induction, there is no RAS present in the cells, however on day 1 following induction, RAS levels are higher and remain consistently high throughout the whole 8 day period assessed. Upon further inspection, after RAS induction, RAS lev…	Young et al, 2009: IMR90 fibroblasts. Kim et al, 2016: Mouse embryonic fibroblasts.	Young et al, 2009: OIS: 4OHT-inducible HRAS-V12 (retrovirally introduced into cells). Kim et al, 2016: OIS: H-Ras-V12 introduced into cells on a plasmid via viral infection.
		RAS => ; Cell * kRASD * RAS * DDR
NOTCH	NOTCH1 (NOTCH1)	=> Notch1 ; Cell * kNotch1F1 * pp53	Lefort et al, 2007: https://doi.org/10.1101/gad.1484707 Yugawa et al, 2007: https://doi.org/10.1128/MCB.02119-06 Mandinova et al, 2008: https://doi.org/10.1038/emboj.2008.45	Lefort et al, 2007: In keratinocyte cancer cells and tuomurs, Notch1 expression and activity is under the contorl of p53. Yugawa et al, 2007: NOTCH1 is a novel gene target of p53. Mandinova et al, 2008: When keratinocytes are exposed to ultraviolet B radiation, Notch1 expression and activity is upregulated in a p53-dependent manner.	Hoare et al, 2016: https://doi.org/10.1038/ncb3397	Hoare et al, 2016: On day 7 of DDIS, there was higher NOTCH1 protein expression in comparison to control proliferating cells on day 6, assessed via flow cytometry. This is also seen in OIS at day 6 as assessed by flow cytometry. Furthermore, NOTCH1 protein expression was analysed via immunoblotting over a timecourse of 8 days. Initially in OIS, the NOTCH1 expression levels are relatively low at d…	Hoare et al, 2016: IMR90 fibroblasts.	Hoare et al, 2016: OIS: 4OHT-inducible HRAS-G12V. DDIS: 100mm Etoposide for 2 days, followed by 5 days incubation in drug-free media.
		=> Notch1 ; Cell * kNotch1F2	N/A	N/A
		Notch1 => ; Cell * kNotch1D * Notch1	N/A	N/A
		Notch1 => NICD ; Cell * kNotch1A * Notch1	Blokzijl et al, 2003: https://doi.org/10.1083/jcb.200305112	Blokzijl et al: This study uncovered that NICD and pSMAD3 directly interact in the nucleus in order to mediate targeted gene transcription.
		NICD => ; Cell * kNICDD * NICD	N/A	N/A
p38	p38 (MAPK14)	=> p38; Cell * kp38	Chen et al, 2000: https://doi.org/10.1074/jbc.M002856200 Mo et al, 2013: https://doi.org/10.1073/pnas.1209078110 Yoshida et al, 2014: https://doi.org/10.1371/journal.pone.0100359	Chen et al, 2000: This study reviews RAS as an activator of p38, and discovers there is a negative feedback loop between p38 and RAS when it comes to proliferation. Mo et al, 2013: In this study, mouse embryonic fibroblasts were used to show that the NICD from Notch1 negatively regulates p38 signalling. Yoshida et al, 2014: This study investigated senescence in human umbilical vein endothelial ce…	Freund et al, 2011: https://doi.org/10.1038/emboj.2011.69	Freund et al, 2011: p38 is present before ionising radiation treatment and stays at a similar level over a 10 day period. However, phosphorylated p38 (p-p38) only begins to increase after irradiation. You can see a very slight increase in p-p38 at days 2 and 4, however there is a noticeable and significant increase from days 6 to 10. Furthermore, in comparison to pre-senescent cells, the fold cha…	Freund et al, 2011: HCA2 fibroblasts.	Freund et al, 2011: DDIS: Ionising radiation (10Gy).
		p38 => ; Cell * p38 * kp382
		p38 => pp38 ; Cell * ﻿NonCompetitiveInhibitionWithKcatNoSub(kp38ARas, kp38AInByNICD, kcatp38ARas, RAS, NICD)
		pp38 => p38 ; Cell * kpp38B * pp38	N/A	N/A
Cell cycle	DNA Damage Response (DDR)	=> DDR ; Cell * kDDRF	N/A	N/A	Freund et al, 2011: https://doi.org/10.1038/emboj.2011.69 Kim et al, 2016: https://doi.org/10.1038/cr.2016.148	Freund et al, 2011: For 72 hours following irradiation of cells, ATM, phosphorylated ATM (p-ATM), Chk2 and phosphorylated Chk2 (p-Chk2) levels were assessed. Before irradiation there was no p-ATM or p-Chk2 in cells, however within 2 hours of irraditaion both increased significantly. p-ATM stayed high until around 24 hours when it dropped off to pre-senescent levels which remained until the 72 hou…	Freund et al, 2011: HCA2 fibroblasts. Kim et al, 2016: Mouse embryonic fibroblasts.	Freund et al, 2011: DDIS: Ionising radiation (10Gy). Kim et al, 2016: OIS: H-Ras-V12 introduced into cells on a plasmid via viral infection.
		=> DDR ; Cell * kDDRFRAS * RAS	Di Micco et al, 2006: https://doi.org/10.1038/nature05327 Shamma et al, 2009: https://doi.org/10.1016/j.ccr.2009.03.001 Seoane et al, 2017: https://doi.org/10.1038/s41598-017-13408-x	Di Micco et al, 2006: This study demonstrates that activation of HRas-V12 in BJ human fibroblasts and mouse embryonic fibroblasts triggers OIS in a DDR-dependent manner. Shamma et al, 2009: This study found that elevated N-Ras expression led to the activation of the DDR and ultimately OIS. Seoane et al, 2017: This study investigates the DDR in OIS, and describe how activation of oncogenes such as…
		DDR => ; Cell * kDDRD * DDR	N/A	N/A
		=> p21 ; Cell * kp21F * pp53	El-Deiry et al, 1993: https://doi.org/10.1016/0092-8674(93)90500-P Rufini et al, 2013: https://doi.org/10.1038/onc.2012.640	El-Deiry et al, 1993: This study identified p21 (WAF1) as a gene target of p53, and identifies p21 as potentially been important in tumour growth suppression. Rufini et al, 2013: This paper reviews the critcial role of p53 in senescence, including how p53 increases p21 expression in mulitple senescence types.
		=> p21 ; Cell * kp21F * NICD	Rangarajan et al, 2001: https://doi.org/10.1093/emboj/20.13.3427 Venkatesh et al, 2011: https://doi.org/10.1161/ATVBAHA.110.221945	Rangarajan et al, 2001: This study showed that endogenous levels of Notch1 in vitro induces p21 expression. RBP-J (a DNA binding protien which NICD binds to in the nucleus) can bind specifically to the p21 promoter to induce expression, resulting in cell cycle arrest. Furthermore, in p21-/- keratinocytes there was no cell cycle arrest when Notch1 was expressed. Venkatesh et al, 2011: This study d…
		p21 => ; Cell * kp21D * p21	N/A	N/A
	p53 (TP53)	=> p53 ; Cell * kp53F1 * DDR	Ashcroft et al, 1999: https://doi.org/10.1128/MCB.19.3.1751 Maclaine and Hupp, 2009: https://doi.org/10.18632/aging.100047 Reinhardt and Schumacher, 2012: https://doi.org/10.1016/j.tig.2011.12.002 Shiloh and Ziv, 2013: https://doi.org/10.1038/nrm3546 Williams and Schumacher, 2016: https://doi.org/10.1101/cshperspect.a026070	Ashcroft et al, 1999: This study demonstrated that after DNA damage, DDR proteins such as ATM can phosphorylate p53 at serine 15. Maclaine and Hupp, 2009: This study illustrates that in response to ionising radation, for example, ATM mediates p53 phosphorylation. Reinhardt and Schumacher, 2012: This review collates a variety of DDR mechanisms which activate p53 in response to DNA damage. Shiloh a…	Freund et al, 2011: https://doi.org/10.1038/emboj.2011.69 Kim et al, 2016: https://doi.org/10.1038/cr.2016.148	Freund et al, 2011: Across 72 hours post x-irradiation, p53 and phosphorylated p53 (at serine 15; p-p53) protein levels were assessed in HCA2 cells. p53 is present at low levels in the pre-senescent cells, however after x-irradation this increases significantly at 2 hours and stays relativley high until around 24 hours when it begins to decrease to levels similar to pre-senescent cells at 48 and …	Freund et al, 2011: HCA2 fibroblasts. Kim et al, 2016: Mouse embryonic fibroblasts.	Freund et al, 2011: DDIS: Ionising radiation (10Gy). Kim et al, 2016: OIS: H-Ras-V12 introduced into cells on a plasmid via viral transfection.
		=> p53 ; Cell * kp53F2 * pNFkB
		=> p53 ; Cell * NonCompetitiveInhibition(Vmaxp53F, kp53F3, kp53FIbyRas, RAS)
		p53 => pp53 ; Cell * kp53A * p53 * DDR
		pp53 => p53 ; Cell * kpp53B * pp53	N/A	N/A
		p53 => ; Cell * p53D * p53	N/A	N/A
	Rb (RB1)	pRb => ppRb ; Cell * NonCompetitiveInhibition(﻿kppRbB, kInppRbBByp21, VmaxppRbB, p21, pRb)	Campisi, 2001: https://doi.org/10.1016/S0962-8924(01)02151-1	Campisi, 2001: p21 inhibts the CDKs which allow for pRb to be hyperphosohorylated to p-pRb. Rb been in a hypophosphorylated state leads to cell cycle arrest and senescence in certain contexts.
		pRb => ppRb ; Cell * NonCompetitiveInhibition(﻿kppRbB, kInppRbBByp16, VmaxppRbB, p16, pRb)	Campisi, 2001: https://doi.org/10.1016/S0962-8924(01)02151-1 Giacinti and Giordano, 2006: https://doi.org/10.1038/sj.onc.1209615	Campisi, 2001: p16 inhibits CDK4 and CDK6, which prevents the hyperphosphorylation of pRb to p-pRb. This happens in senescence. Giancinti and Giordano, 2006: p16 inhibits hyperphosphorylation of pRb.
		ppRb => pRb ; Cell * kppRbA * ppRb	N/A	N/A
	p16 (CDKN2A)	=> p16 ; Cell * kp16F * pp38	Sun et al, 2007: https://doi.org/10.1016/j.cell.2006.11.050 Kwong et al, 2009: https://doi.org/10.1074/jbc.M808327200 Wong et al, 2009: https://doi.org/10.1016/j.devcel.2009.05.009	Sun et al, 2007: This study demonstrated that via the protein PRAK, p38 regulates p16 expression in OIS induced by aberrant RAS expression. Kwong et al, 2009: This study demonstrated p38 regulated increased p16 expression in OIS induced via RAS via p53-independent mechanisms. Wong et al, 2009: This study demonstrates that phosphoylated p38 regulates p16 expression.	Hoare et al, 2016: https://doi.org/10.1038/ncb3397 Young et al, 2009: https://doi.org/10.1101/gad.519709 Kim et al, 2016: https://doi.org/10.1038/cr.2016.148	Hoare et al, 2016: In OIS, over the course of 8 days p16 protein expression continually increases. There are no time points assessed after day 8 so it is unknown if this is or is not a peak in p16 expression. p16 expression in OIS also appears to be higher in DDIS. While p16 expression in DDIS follows the same trend of continually increasing over the 8 days, it appears to be of a lower concentrat…	Hoare et al, 2016: IMR90 fibroblasts. Young et al, 2009: IMR90 fibroblasts. Kim et al, 2016: Mouse embryonic fibroblasts.	Hoare et al, 2016: OIS: 4OHT-inducible HRAS-G12V. DDIS: 100mm Etoposide for 2 days, followed by 5 days incubation in drug-free media. Young et al, 2009: OIS: 4OHT-inducible HRAS-V12 (retrovirally introduced into cells). Kim et al, 2016: OIS: H-Ras-V12 introduced into cells on a plasmid via viral transfection.
		=> p16 ; Cell * kp16F * DDR	Rayess et al, 2012: https://doi.org/10.1002/ijc.27316 Kaplon et al, 2013: https://doi.org/10.1038/nature12154	Rayess et al: The DDR increases p16 expression/formation via epigenetic changes and activity of transcription factors. Kaplon et al: p16 expression is increased when senescence is induced with BRAF(V600E) via the activation of the DDR.
		p16 => ; Cell * kp16D * p16	N/A	N/A
